# Transposable elements contribute to the spatiotemporal microRNA landscape in human brain development

**DOI:** 10.1101/2022.01.14.476326

**Authors:** Christopher J. Playfoot, Shaoline Sheppard, Evarist Planet, Didier Trono

**Affiliations:** School of Life Sciences, Ecole Polytechnique Fédérale de Lausanne (EPFL), 1015 Lausanne, Switzerland

## Abstract

Transposable elements (TEs) contribute to the evolution of gene regulatory networks and are dynamically expressed throughout human brain development and disease. One gene regulatory mechanism influenced by TEs is the miRNA system of post-transcriptional control. miRNA sequences frequently overlap TE loci and this miRNA expression landscape is crucial for control of gene expression in adult brain and different cellular contexts. Despite this, a thorough investigation of the spatiotemporal expression of TE-embedded miRNAs in human brain development is lacking. Here, we identify a spatiotemporally dynamic TE-embedded miRNA expression landscape between childhood and adolescent stages of human brain development. These miRNAs sometimes arise from two apposed TEs of the same subfamily, such as for L2 or MIR elements, but in the majority of cases stem from solo TEs. They give rise to *in silico* predicted high-confidence pre-miRNA hairpin structures, likely represent functional miRNAs and have predicted genic targets associated with neurogenesis. TE-embedded miRNA expression is distinct in the cerebellum when compared to other brain regions, as has previously been described for gene and TE expression. Furthermore, we detect expression of previously non-annotated TE-embedded miRNAs throughout human brain development, suggestive of a previously undetected miRNA control network. Together, as with non-TE-embedded miRNAs, TE-embedded sequences give rise to spatiotemporally dynamic miRNA expression networks, the implications of which for human brain development constitute extensive avenues of future experimental research. To facilitate interactive exploration of these spatiotemporal miRNA expression dynamics, we provide the “Brain miRTExplorer” web application freely accessible for the community.
