## Supplemental Tables for "Transposable elements contribute to the spatiotemporal microRNA landscape in human brain development": Supplemental_Table_S2.xlsx

### Sheet: Legend
Supplemental Table S2 – Spearman correlation analysis of TE-embedded miRNA expression to donor age in collated forebrain samples.

### Sheet: Supplemental_Table_S2
TE_ID	miRNA_ID	TE_chr	TE_start	TE_end	TE_strand	miRNA_chr	miRNA_start	miRNA_end	miRNA_strand	r_value	p_value
L1PA11	hsa-mir-7151	chr10	69162184	69165671	+	chr10	69163109	69163168	-	0.7062	0.00325469
MER52A	hsa-mir-4525	chr17	80625827	80626786	-	chr17	80626109	80626183	-	0.678606	0.00541329
MIRb	hsa-mir-5584	chr1	45011008	45011201	-	chr1	45011165	45011224	+	0.567205	0.0274452
L2b	hsa-mir-151b	chr14	100575640	100575863	+	chr14	100575756	100575851	-	0.548069	0.0344132
LTR16D1	hsa-mir-3681	chr2	12339076	12339677	+	chr2	12339256	12339327	+	0.531783	0.0413213
MamSINE1	hsa-mir-4671	chr1	234442261	234442356	-	chr1	234442213	234442285	+	0.449365	0.0928748
L2a	hsa-mir-577	chr4	115578000	115578151	+	chr4	115577915	115578010	+	0.426143	0.113221
L2c	hsa-mir-151a	chr8	141742722	141742833	+	chr8	141742663	141742752	-	0.411819	0.127204
L1M1	hsa-mir-6507	chr10	100682503	100684337	-	chr10	100684256	100684325	-	0.404705	0.134568
L2c	hsa-mir-3909	chr22	35731666	35731919	-	chr22	35731633	35731751	+	0.399285	0.14037
MIRc	hsa-mir-345	chr14	100774189	100774234	-	chr14	100774196	100774293	+	0.365265	0.18065
MER81	hsa-mir-584	chr5	148441884	148441972	+	chr5	148441876	148441972	-	0.341989	0.212158
L2b	hsa-mir-3139	chr4	144264549	144264654	+	chr4	144264613	144264688	+	0.298293	0.280193
MIRb	hsa-mir-330	chr19	46142297	46142378	-	chr19	46142252	46142345	-	0.268578	0.333095
MIR3	hsa-mir-1266	chr15	52569225	52569400	-	chr15	52569314	52569397	-	0.262354	0.344845
MADE1	hsa-mir-548aw	chr9	135821094	135821159	-	chr9	135821094	135821158	+	0.261071	0.347296
MamTip2b	hsa-mir-5680	chr8	103137601	103137724	+	chr8	103137660	103137743	+	0.252463	0.36399
MADE1	hsa-mir-548ag-2	chr20	59139611	59139690	-	chr20	59139620	59139683	+	0.231568	0.406295
L1PA14	hsa-mir-5682	chr3	120767680	120769069	-	chr3	120768487	120768562	+	0.208446	0.455959
MIR1_Amn	hsa-mir-612	chr11	65211862	65211968	+	chr11	65211929	65212028	+	0.195095	0.485935
L1MCa	hsa-mir-625	chr14	65937669	65938529	-	chr14	65937820	65937904	+	0.186214	0.50638
Arthur1B	hsa-mir-326	chr11	75046018	75046147	-	chr11	75046136	75046230	-	0.169863	0.545027
L3	hsa-mir-582	chr5	58999476	58999620	+	chr5	58999432	58999529	-	0.166518	0.553089
L1MA9	hsa-mir-4424	chr1	178645695	178646920	+	chr1	178646884	178646969	+	0.128522	0.648044
AluJb	hsa-mir-5094	chr15	90393942	90394224	-	chr15	90393869	90393953	-	0.118904	0.672977
MADE1	hsa-mir-548o-2	chr20	37145200	37145281	-	chr20	37145206	37145275	+	0.109222	0.698403
MIR3	hsa-mir-3617	chr20	44333729	44333872	+	chr20	44333741	44333819	-	0.10385	0.712639
HAL1b	hsa-mir-4786	chr2	240881834	240882532	-	chr2	240882432	240882511	-	0.0841543	0.765565
L2c	hsa-mir-1249	chr22	45596554	45596876	-	chr22	45596835	45596900	-	0.0769922	0.785065
L1ME3Cz	hsa-mir-3912	chr5	170813722	170813812	-	chr5	170813660	170813764	-	0.0698302	0.804684
MIR	hsa-mir-549a	chr15	81134128	81134341	+	chr15	81134319	81134414	-	0.066031	0.815137
AluJb	hsa-mir-3622b	chr8	27559109	27559192	-	chr8	27559190	27559284	-	0.0546596	0.846588
MIRb	hsa-mir-370	chr14	101377442	101377578	-	chr14	101377476	101377550	+	0.0376009	0.894162
L2	hsa-mir-887	chr5	15935170	15935471	-	chr5	15935291	15935369	+	0.0358103	0.899178
MIR	hsa-mir-607	chr10	98588414	98588494	-	chr10	98588426	98588521	-	0.0164104	0.953712
Tigger1	hsa-mir-1255a	chr4	102249732	102251602	+	chr4	102251459	102251571	-	-0.00627241	0.9823
L2d2	hsa-mir-28	chr3	188406491	188406603	-	chr3	188406569	188406654	+	-0.00716207	0.97979
L3	hsa-mir-4781	chr1	54519823	54519941	-	chr1	54519752	54519827	+	-0.0170251	0.951979
L1MA9	hsa-mir-4999	chr19	8454116	8454185	+	chr19	8454174	8454264	-	-0.0349463	0.901599
MLT1K	hsa-mir-7976	chr3	127305751	127306322	+	chr3	127305954	127306019	-	-0.0394408	0.889012
Arthur1B	hsa-mir-659	chr22	38243646	38243729	-	chr22	38243685	38243781	-	-0.0716207	0.799769
AluJb	hsa-mir-1273h	chr16	24214256	24214584	+	chr16	24214437	24214552	+	-0.0823638	0.770428
L1MD2	hsa-mir-552	chr1	35134788	35135839	-	chr1	35135200	35135295	-	-0.0841543	0.765565
L1ME3G	hsa-mir-4662a	chr8	125834037	125834383	+	chr8	125834227	125834293	+	-0.102059	0.717404
L1ME3G	hsa-mir-4662b	chr8	125834037	125834383	+	chr8	125834220	125834300	-	-0.102059	0.717404
HSMAR1	hsa-mir-548o	chr7	102046188	102047380	-	chr7	102046189	102046302	-	-0.127127	0.65164
MADE1	hsa-mir-570	chr3	195426284	195426362	+	chr3	195426272	195426368	+	-0.164412	0.558192
L1M5	hsa-mir-548e	chr10	112747955	112748686	-	chr10	112748684	112748771	+	-0.168309	0.548767
L2a	hsa-mir-578	chr4	166307452	166307564	+	chr4	166307394	166307489	+	-0.17368	0.535891
MADE1	hsa-mir-548k	chr11	70130080	70130158	+	chr11	70130061	70130176	+	-0.179052	0.523151
L2b	hsa-mir-1271	chr5	175794403	175795002	+	chr5	175794949	175795034	+	-0.216653	0.437998
LTR88a	hsa-mir-1911	chrX	113997815	113998077	-	chrX	113997744	113997823	+	-0.230287	0.40897
L1PA8	hsa-mir-5586	chr14	60110848	60113795	+	chr14	60113680	60113738	-	-0.238139	0.392723
MLT2B3	hsa-mir-1269a	chr4	67142188	67142773	+	chr4	67142542	67142646	+	-0.258298	0.352627
AluJr	hsa-mir-1304	chr11	93466865	93466995	-	chr11	93466840	93466930	-	-0.296936	0.282492
MER135	hsa-mir-224	chrX	151127053	151127127	-	chrX	151127050	151127130	-	-0.31334	0.255448
MIRc	hsa-mir-885	chr3	10436039	10436205	-	chr3	10436173	10436246	-	-0.318712	0.24695
X24_DNA	hsa-mir-1298	chrX	113949651	113949755	+	chrX	113949650	113949761	+	-0.331246	0.227806
MADE1	hsa-mir-548ab	chr3	103242874	103242962	-	chr3	103242877	103242960	-	-0.333036	0.225149
L2c	hsa-mir-545	chrX	73506993	73507159	-	chrX	73506939	73507044	-	-0.370637	0.173839
MER91C	hsa-mir-652	chrX	109298547	109298674	-	chrX	109298557	109298654	+	-0.392123	0.148292
L2a	hsa-mir-1264	chrX	113887105	113887163	+	chrX	113887130	113887198	+	-0.399285	0.14037
L1M3	hsa-mir-7978	chr4	21466345	21466428	+	chr4	21466323	21466381	-	-0.410028	0.129031
L1MB7	hsa-mir-576	chr4	110409247	110410527	-	chr4	110409854	110409951	+	-0.410028	0.129031
MARNA	hsa-mir-340	chr5	179442352	179442389	+	chr5	179442303	179442397	-	-0.411819	0.127204
MLT1C2	hsa-mir-585	chr5	168690358	168690633	+	chr5	168690605	168690698	-	-0.41719	0.121829
LTR16D2	hsa-mir-3200	chr22	31127191	31127591	-	chr22	31127544	31127628	+	-0.454791	0.0885198
MADE1	hsa-mir-548ah	chr4	77496702	77496781	-	chr4	77496704	77496779	+	-0.465409	0.0804201
MIRb	hsa-mir-335	chr7	130135805	130135953	-	chr7	130135952	130136045	+	-0.467325	0.0790169
EutTc1-N2	hsa-mir-4775	chr2	208619526	208619598	+	chr2	208619531	208619605	+	-0.487021	0.0655909
L2c	hsa-mir-374a	chrX	73506993	73507159	-	chrX	73507121	73507192	-	-0.506716	0.0538987
MADE1	hsa-mir-548b	chr6	119390217	119390296	-	chr6	119390212	119390308	-	-0.512088	0.050994
MamSINE1	hsa-mir-342	chr14	100575989	100576095	-	chr14	100575992	100576090	+	-0.529993	0.0421393
L2d	hsa-mir-421	chrX	73438200	73438257	+	chrX	73438212	73438296	-	-0.531783	0.0413213
L1M4	hsa-mir-2115	chr3	48357238	48357975	+	chr3	48357850	48357949	-	-0.539306	0.0380129
MADE1	hsa-mir-548n	chr7	34980372	34980447	+	chr7	34980372	34980446	-	-0.571175	0.0261447
MER5A	hsa-mir-361	chrX	85158648	85158705	-	chrX	85158641	85158712	-	-0.585499	0.0218368
MIR	hsa-mir-487b	chr14	101512872	101513098	+	chr14	101512792	101512875	+	-0.58908	0.02085
MamRTE1	hsa-mir-2355	chr2	207974665	207974750	+	chr2	207974711	207974797	-	-0.605195	0.0168242
L2b	hsa-mir-95	chr4	8006927	8007070	+	chr4	8007028	8007108	-	-0.605195	0.0168242
MamRTE1	hsa-mir-181c	chr19	13985472	13985597	+	chr19	13985513	13985622	+	-0.637424	0.0105838
MER5A1	hsa-mir-5683	chr6	6169532	6169675	+	chr6	6169567	6169642	+	-0.642796	0.00974921
MER5A1	hsa-mir-7853	chr6	6169532	6169675	+	chr6	6169537	6169668	-	-0.642796	0.00974921
MIRc	hsa-mir-378a	chr5	149112267	149112412	-	chr5	149112388	149112453	+	-0.648167	0.00896696
L2c	hsa-mir-374b	chrX	73438255	73438418	-	chrX	73438382	73438453	-	-0.65891	0.00755016
L2c	hsa-mir-374c	chrX	73438255	73438418	-	chrX	73438384	73438453	+	-0.65891	0.00755016
L2b	hsa-mir-493	chr14	101335428	101335493	-	chr14	101335397	101335485	+	-0.675025	0.00576103
L2c	hsa-mir-708	chr11	79113031	79113097	-	chr11	79113066	79113153	-	-0.683977	0.00492301
MamRTE1	hsa-mir-130a	chr11	57408723	57408786	-	chr11	57408671	57408759	+	-0.768132	0.000823568
MIRc	hsa-mir-891a	chrX	145109306	145109338	-	chrX	145109312	145109390	-	-0.789618	0.000462958
MADE1	hsa-mir-548ba	chr2	49286730	49286810	-	chr2	49286742	49286797	+	-0.811104	0.000242977
L1ME4a	hsa-mir-450b	chrX	133674064	133674219	-	chrX	133674215	133674292	-	-0.823638	0.000160596
