## Supplemental Tables for "Transposable elements contribute to the spatiotemporal microRNA landscape in human brain development": Supplemental_Table_S3.xlsx

### Sheet: Legend
Supplemental Table S3 – Information about miRNAs embedded in two individual TEs and their respective orientations.

### Sheet: Supplemental_Table_S3
chr	start	stop	miRNA	miRNA_strand	TE_1	TE_1_strand	TE_2	TE_2_strand
chr2	207974711	207974797	hsa-mir-2355	-	MamRTE1.	-	MamRTE1	+
chr3	188406569	188406654	hsa-mir-28	+	L2d2.	-	L2c	+
chr4	8007028	8007108	hsa-mir-95	-	L2d2.	-	L2b	+
chr4	21466323	21466381	hsa-mir-7978	-	L1MB8.	-	L1M3	+
chr4	144264613	144264688	hsa-mir-3139	+	L2d2.	-	L2b	+
chr5	15935291	15935369	hsa-mir-887	+	L2a.	-	L2	-
chr5	58999432	58999529	hsa-mir-582	-	L3b.	-	L3	+
chr5	149112388	149112453	hsa-mir-378a	+	MIRc.	+	MIRc	-
chr5	170813660	170813764	hsa-mir-3912	-	MER39.	-	L1ME3Cz	-
chr5	175794949	175795034	hsa-mir-1271	+	L2d2.	-	L2b	+
chr8	141742663	141742752	hsa-mir-151a	-	L2c.	+	L2c	-
chrX	73438212	73438296	hsa-mir-421	-	L2d.	+	L2c	-
chrX	113887130	113887198	hsa-mir-1264	+	L2c.	-	L2a	+
chrX	113887130	113887198	hsa-mir-1264	+	L2d2.	-	L2a	+
chr10	98588426	98588521	hsa-mir-607	-	MIR.	+	MIR	-
chr10	112748684	112748771	hsa-mir-548e	+	L1M5.	-	L1M5	-
chr10	112748684	112748771	hsa-mir-548e	+	MADE1.	+	L1M5	-
chr11	79113066	79113153	hsa-mir-708	-	L2d.	+	L2c	-
chr14	60113680	60113738	hsa-mir-5586	-	L1PREC2.	+	L1PA8	+
chr15	90393869	90393953	hsa-mir-5094	-	MamRep137.	-	AluJb	-
